# Homology detection using a protein secondary structure-based large language model

**DOI:** 10.1101/2023.12.19.572443

**Authors:** Roman Kogay, Weicheng Ma, Jad Bousselham, Zechen Yang, Daniel Rockmore, Olga Zhaxybayeva, Soroush Vosoughi

**Affiliations:** Department of Biological Sciences, Dartmouth College, Hanover NH, USA; Department of Computer Science, Dartmouth College, Hanover NH, USA; Department of Mathematics, Dartmouth College, Hanover NH, USA; The Santa Fe Institute, Santa Fe, NM, USA

## Abstract

Detection of homology among proteins is fundamental to understanding protein function. Unfortunately, traditional homology searches using amino acid sequence similarity are limited when numerous amino acid substitutions have accumulated either due to billions of years of evolution or through processes of accelerated change. Recent applications of deep-learning approaches demonstrate that “protein language” models of amino acid sequences can improve the accuracy of the traditional homology searches. Ultimately, the ability to work seamlessly with tertiary structures of proteins will solve the homology detection challenge and provide accompanying insights directly related to function, but to date the use of 3D structures suffers both from data availability and computational bottlenecks. Herein, we present the Protein Secondary Structure Language (ProSSL) model, an efficient encoding of protein secondary structure information in a Transformer-based deep-learning architecture. We conjecture that the secondary protein structure, which is better conserved than primary sequences and much more easily predictable and available than tertiary protein structure, could aid in the task of homology detection. ProSSL has the computational advantages of primary sequence-based homology detection, while also providing important structural information for similarity scoring. Using two case studies of large, diverse viral protein families, we show that the ProSSL model successfully captures patterns of secondary structure arrangements and is effective in detecting homologs either as a pre-trained or fine-tuned model. In both tasks, we accurately detect members of these protein families, including those missed in traditional amino acid similarity searches. We also illustrate how functional insights from the individual ProSSL models could be obtained from the use of the Shapley Additive exPlanations (SHAP) values.

**Author Summary:** When DNA is obtained from an organism or an environment, scientists are tasked with determining the functions of the proteins encoded in the genetic material. Such “functional annotation” relies on assigning functions based on the similarity of the proteins to counterparts in databases comprising annotated sequence data. Especially challenging is an ability to recognize similarity in proteins that accumulated a lot of amino acid changes. It is well-known that spatial structure of proteins that share ancestry and perform similar functions evolves much slower than the sequences of the proteins’ amino acids. Thus, comparison of 3D structures could address this challenge, but the data is still limited to certain classes of proteins, and the requisite computations are expensive. Herein we present a deep-learning model derived from protein secondary structure representation, a symbolic encoding of the way neighboring amino acid residues of a protein interact with each other. Unlike 3D structure, the secondary structure is quickly and accurately predictable from amino acid sequences of proteins. Using two viral proteins as case studies, we demonstrate that our model works well for detection of protein similarity, including identification of very distantly related proteins.
