## Supplementary Tables S1-S7 for "Homology detection using a protein secondary structure-based large language model"

### Sheet: Table S1
Table S1. Evaluation of accuracy of the "terminase protein prediction" task across nine splits and under two fine-tuned large language models.
Split	Number of Training Sequences	Number of Testing Sequences	Fine-Tuned Primary Structure Model		Fine-tuned Secondary Structure model (ProSSL)
			Mean AUC	AUC Stdev	Mean AUC	AUC Stdev
Random Split	48626	12212	0.9767	0.0012	0.9996	0.0002
Split 1	48305	12533	0.9153	0.0116	0.9987	0.0004
Split 2	47460	12247	0.8518	0.0252	0.9862	0.0067
Split 3	48053	12785	0.9247	0.0078	0.9978	0.0029
Split 4	47396	12322	0.908	0.0182	0.999	0.0008
Split 5	48552	12286	0.9014	0.0079	0.9998	0.0001
Split 6	47655	12286	0.7501	0.0301	0.9996	0.0001
Split 7	49445	11393	0.9074	0.0173	0.9957	0.0017
Split 8	48189	11393	0.8837	0.0387	0.9907	0.0035

### Sheet: Table S2
Table S2. Evaluation of accuracy of the "portal protein prediction" task across nine splits and under two fine-tuned large language models.
Split	Number of Training Sequences	Number of Testing Sequences	Fine-tuned Primary Structure Model		Fine-tuned Secondary Structure model (ProSSL)
			Mean AUC	AUC Stdev	Mean AUC	AUC Stdev
Random Split	51619	12905	0.9816	0.0016	0.9996	0.0001
Split 1	51984	12540	0.8876	0.0238	0.9995	0.0002
Split 2	49651	12540	0.915	0.0191	0.9993	0.0004
Split 3	52584	11940	0.9231	0.015	0.9995	0.0002
Split 4	50251	11940	0.8477	0.0287	0.9987	0.0003
Split 5	52232	12292	0.9169	0.0164	0.9995	0.0001
Split 6	49673	12292	0.8841	0.0325	0.999	0.0004
Split 7	52580	11944	0.896	0.0118	0.9873	0.0052
Split 8	49656	11944	0.8913	0.0071	0.9871	0.0028

### Sheet: Table S3
Table S3. AUC values for 10 randomly selected terminase proteins, evaluated under three models.
GenBank/RefSeq ID	Primary protein structure pre-trained model	ProSSL pre-trained model	PROST
APX21286.1	0.8021	0.9999	0.9984
AUM59603.1	0.8132	0.9999	0.9993
GBT28230.1	0.8407	0.9999	0.9993
OUN38297.1	0.8495	0.9999	0.9986
PIU57857.1	0.8672	0.9999	0.9995
RIL23775.1	0.8676	0.9999	0.9993
SGT65737.1	0.8528	0.9999	0.9994
WP_036764764.1	0.8273	0.9999	0.999
WP_066834901.1	0.8083	0.9999	0.9994
WP_123639870.1	0.8272	0.9999	0.9986

### Sheet: Table S4
Table S4. AUC values for 10 randomly selected portal proteins, evaluated under three models.
GenBank/RefSeq ID	Primary protein structure pre-trained model	ProSSL pre-trained model	PROST
ASV43242.1	0.8554	0.889514	0.9998
ESP95038.1	0.8197	0.932014	0.9997
OIB05002.1	0.7993	0.886863	0.9997
PIO96852.1	0.8382	0.880432	0.9998
PKE38502.1	0.8744	0.89854	0.9998
QFY60359.1	0.8477	0.914141	0.9998
WP_059990035.1	0.8483	0.934189	0.9998
WP_080822746.1	0.8213	0.909896	0.9997
WP_088600764.1	0.8847	0.871808	0.9998
WP_116165830.1	0.8845	0.930325	0.9997

### Sheet: Table S5
Table S5. All false positives from the "terminase protein prediction" task carried out under the ProSSL model.
UniProt ID	UniProt annotation	BLASTP match in the terminase dataset?
A0A024HBY4	ABC-type uncharacterized transport system domain-containing protein	No
A0A098C070	Alpha-1,2-mannosidase	No
A0A0F3T7W4	AAA family ATPase	No
A0A0P0FSP6	AAA family ATPase	No
A0A0U5L2I6	Endonuclease/exonuclease/phosphatase domain-containing protein	No
A0A140LAJ5	NADP-reducing hydrogenase subunit HndC	No
A0A367MH93	cytochrome-c oxidase	No
A0A399GXE0	ATP-dependent RNA helicase SrmB	No
A0A6N8ZJD7	DEAD/DEAH box helicase	No
A0A732I3B3	Helix-turn-helix domain-containing protein	Yes
A0A7K0CVX0	ATP-dependent RNA helicase SrmB	No
A0M5C0	UDP-N-acetylmuramate--L-alanine ligase	No
A2TWX7	ATP-dependent exoDNAse (Exonuclease V), alpha subunit-helicase superfamily I	No
A4FJZ7	ATP-dependent Lhr-like helicase	No
B0C0A9	ATP-grasp domain-containing protein	No
C0PY01	TerL protein	Yes
C9QGH7	Bifunctional NAD(P)H-hydrate repair enzyme	No
J0A7Y9	Type III R-M system restriction enzyme	No
J0IS43	Type III restriction-modification system DNA endonuclease	No
O52793	dTDP-4-dehydro-6-deoxy-alpha-D-glucopyranose 2,3-dehydratase	No
P0C2T7	Peptidase T	No
P27296	ATP-dependent DNA helicase DinG	No
Q9HWB7	RecBCD enzyme subunit RecD	No
Q9HXZ1	DNA polymerase III subunit alpha	No
Q9PAC7	Polyphosphate kinase	No

### Sheet: Table S6
Table S6. All false positives from the "portal protein prediction" task carried out under the ProSSL model.
UniProt ID	UniProt annotation	BLAST hit in the portal dataset?
A0A009H5D0	Ethanolamine ammonia-lyase large subunit	No
A0A085AQL6	DUF1073 domain-containing protein	Yes
A0A0C6E690	Phage portal protein	Yes
A0A0D4DK86	Neutral metalloproteinase	No
A0A0D6G9U9	Group II intron-encoded protein ltrA	Yes
A0A0H3CMK1	DUF1073 domain-containing protein	Yes
A0A0H3L448	Type VI secretion system baseplate subunit TssK	No
A0A0J1M154	Integrase catalytic domain-containing protein	No
A0A0P9JFY5	D-mannose isomerase	No
A0A0Q4N4T9	DUF4055 domain-containing protein	No
A0A0T5PAA3	Trimethylamine monooxygenase	No
A0A151V093	Transposase	No
A0A175RZG3	4-aminobutyrate aminotransferase	No
A0A177HYC9	Reverse gyrase	No
A0A1C3IYQ1	Methyl-accepting chemotaxis protein PctB	No
A0A1C3J4P6	NAD(P)H-quinone oxidoreductase subunit I, chloroplastic	Yes
A0A1I3DDT9	Zinc dependent phospholipase C	No
A0A1J5MJF5	Tubulin/FtsZ GTPase domain-containing protein	No
A0A1X1PLZ8	Thiol:disulfide interchange protein DsbD	No
A0A2X2LXD7	Glycosyl transferase	No
A0A2Z6AHE1	Transposase	Yes
A0A378Q2A7	Ferredoxin-dependent glutamate synthase 1	Yes
A0A379LVV4	Flavin-binding monooxygenase	Yes
A0A385XWI5	Peptidase M3A/M3B catalytic domain-containing protein	No
A0A385ZGF7	Aminopeptidase N	No
A0A3M0HSV7	Aminopeptidase N	No
A0A418XJV7	Precorrin-3B synthase	No
A0A449GVI1	Acyl-CoA dehydrogenase, short-chain specific	No
A0A516NYF8	Flippase-like domain-containing protein	No
A0A5E7G5L2	Flavin-dependent monooxygenase, oxygenase subunit HsaA	No
A0A653YHT5	Kae1-associated kinase	No
A0A6J5G2I7	Histidinol-phosphate aminotransferase	No
A0A6N8QHN9	RHS repeat protein	No
A0A7C2DRI8	Tagaturonate/fructuronate epimerase	No
A0A7W0Y2F9	Hydrogenase formation protein HypD	No
A0A7W7PUE9	Pyruvate dehydrogenase (Quinone)	No
A0A8D6QXU7	Phage portal protein	Yes
A2RJB8	DNA translocase FtsK	No
A3SXU1	IS21 family transposase	No
A8AFT5	Fe/B12 periplasmic-binding domain-containing protein	No
B5RCP1	Glutamate--tRNA ligase	No
B5YID4	Cysteine--tRNA ligase	No
B7VNE6	Helicase ATP-binding domain-containing protein	No
B9JHA9	Mannose-6-phosphate isomerase protein	No
D4E0Q0	Phage portal protein	Yes
E5AL81	Enoyl-[acyl-carrier protein] reductase (NADH)	No
E6WEL8	DUF1073 domain-containing protein	Yes
F2BAF5	3-deoxy-7-phosphoheptulonate synthase	No
F3AY47	HK97 family phage portal protein	Yes
F3GFJ1	Integrating conjugative element protein	No
F4L321	Peptidase M19 renal dipeptidase	No
G3G7D5	Capsular polysaccharide expression regulator	No
G8Q2S6	Histidine ammonia-lyase	No
N8ZS29	DUF4055 domain-containing protein	Yes
O24913	Malate:quinone oxidoreductase	No
P05806	Bacillolysin	No
P21314	Protein ORF5 in retron Ec67	Yes
P37477	Lysine--tRNA ligase	No
P55792	4-hydroxybutyryl-CoA dehydratase/vinylacetyl-CoA-Delta-isomerase	No
P64427	Glycosyl hydrolase DigH	No
P78061	Gamma-glutamylputrescine synthetase PuuA	No
Q1MBR5	Putative transmembrane adenylate cyclase	Yes
Q2YCK3	Probable glycine dehydrogenase (decarboxylating) subunit 2	No
Q3K999	Sigma54-dependent transcriptional regulator SfnR	No
Q7US48	AAA+ ATPase domain-containing protein	No
Q8UFA2	Methionine--tRNA ligase	No
Q8Z622	DUF1073 domain-containing protein	Yes
Q92SF5	Membrane protein insertase YidC	No
Q97K30	Probable M18 family aminopeptidase 1	No
Q9I2I6	FAD dependent oxidoreductase domain-containing protein	No
Q9JPJ7	IS1106A3 transposase	No
Q9RA11	Protein adenylyltransferase SelO	No
R4SYI6	Aminopeptidase N	No
R6Z8A4	Glycosyl hydrolase family 13 catalytic domain-containing protein	No
R8YII6	AAA domain-containing protein	No
S0NIM1	Transposase	No
W9BFI3	Phage portal protein	Yes

### Sheet: Table S7
Table S7. Eight false positive terminases with the helicase domain, classified as "non-terminase" after its masking with the special <masked> token.
UniProt ID	Masked region
J0A7Y9	68-252
Q9HWB7	240-375
A0A399GXE0	87-296
A0A6N8ZJD7	89-250
A0A7K0CVX0	65-274
A4FJZ7	36-255
J0IS43	46-279
P27296	23-303
